# DNA barcode reference libraries for the monitoring of aquatic biota in Europe: Gap-analysis and recommendations for future work

**DOI:** 10.1101/576553

**Authors:** Hannah Weigand, Arne J. Beermann, Fedor Čiampor, Filipe O. Costa, Zoltán Csabai, Sofia Duarte, Matthias F. Geiger, Michał Grabowski, Frédéric Rimet, Björn Rulik, Malin Strand, Nikolaus Szucsich, Alexander M. Weigand, Endre Willassen, Sofia A. Wyler, Agnès Bouchez, Angel Borja, Zuzana Čiamporová-Zaťovičová, Sónia Ferreira, KD Dijkstra, Ursula Eisendle, Jörg Freyhof, Piotr Gadawski, Wolfram Graf, Arne Haegerbaeumer, Berry B. van der Hoorn, Bella Japoshvili, Lujza Keresztes, Emre Keskin, Florian Leese, Jan Macher, Tomasz Mamos, Guy Paz, Vladimir Pešić, Daniela Maric Pfannkuchen, Martin Andreas Pfannkuchen, Benjamin W. Price, Buki Rinkevich, Marcos A. L. Teixeira, Gábor Várbíró, Torbjørn Ekrem

## Abstract

Effective identification of species using short DNA fragments (DNA barcoding and DNA metabarcoding) requires reliable sequence reference libraries of known taxa. Both taxonomically comprehensive coverage and content quality are important for sufficient accuracy. For aquatic ecosystems in Europe, reliable barcode reference libraries are particularly important if molecular identification tools are to be implemented in biomonitoring and reports in the context of the EU Water Framework Directive (WFD) and the Marine Strategy Framework Directive (MSFD). We analysed gaps in the two most important reference databases, Barcode of Life Data Systems (BOLD) and NCBI GenBank, with a focus on the taxa most frequently used in WFD and MSFD. Our analyses show that coverage varies strongly among taxonomic groups, and among geographic regions. In general, groups that were actively targeted in barcode projects (e.g. fish, true bugs, caddisflies and vascular plants) are well represented in the barcode libraries, while others have fewer records (e.g. marine molluscs, ascidians, and freshwater diatoms). We also found that species monitored in several countries often are represented by barcodes in reference libraries, while species monitored in a single country frequently lack sequence records. A large proportion of species (up to 50%) in several taxonomic groups are only represented by private data in BOLD. Our results have implications for the future strategy to fill existing gaps in barcode libraries, especially if DNA metabarcoding is to be used in the monitoring of European aquatic biota under the WFD and MSFD. For example, missing species relevant to monitoring in multiple countries should be prioritized. We also discuss why a strategy for quality control and quality assurance of barcode reference libraries is needed and recommend future steps to ensure full utilization of metabarcoding in aquatic biomonitoring.
