## Supplement table 1 for "DNA barcode reference libraries for the monitoring of aquatic biota in Europe: Gap-analysis and recommendations for future work"

### Sheet: Sheet1
Country	Provided by (NCP)	Checklist provided	No. of records	Taxonomic reslution of checklist data	Groups included in the checklists
ALBANIA	Rigers Bakiu	Albania Checklist	14	family level	FW macrozoobethos
			4	species level	FW macrophytes
			12	species, genus level	FW phytoplankton
			13	6 species, 2 genus level, 5 order level	FW diatoms
AUSTRIA	Ursula Eisendle-Flöckner, Wolfram Graf	Checklist_Fish_Austria	62	species level	FW fish
		Checklist_lakes_phytoplankton_Austria	327	mostly species, few genus	FW phytoplankton
		Checklist_Makrophytes_Austria	143	species level	FW macrophytes
		Checklist_Phytobenthos_RunWat_Austria	366	mostly species, few genus	FW phytobenthos
		Macrozoobenthos_Austria	775	species, genus, family level	FW macrozoobenthos
BELGIUM	Patricia Mergen	IBGN_Wallonia	145	mostly family level (137), few rder, phylum level	FW macrozoobenthos
		Fish taxa list_Flanders	57	species level	FW fish
		Macroinvertebrates taxa list_Flanders	233	genus, family level	FW macrozoobenthos
CZECH REPUBLIC	Adam Petrusek	Checklist_Czech Republic	12309	species level, varieties	FW phytobenthos
			3876	species level	FW macrozoobethos
			235	species level	FW macrophytes
			99	species level	FW fish
CROATIA	Mišel Jelić	Croatia_Cyanobacteria_GBIF	39	mostly species, few genus level	FW Cyanobacteria
		Croatia_Macrophytes_GBIF	146	mostly species, few genus level	FW macrophytes
		Croatia_Macrozoobenthos_GBIF	568	mostly species, few genus level	FW macrozoobenthos
		Croatia_Phytoplankton&others_GBIF	256	mostly species, few genus level	FW phytoplankton
		Croatia-Fish_GBIF	185	species level	FW fish
CYPRUS	Marlen Vasquez	Cyprus Inland waters species MA-MIV-AP	98	family level, 1 genus, 2 species level	FW macrozoobethos
DENMARK	Peter Anton Staehr	Denmark marine Target Species List_2017	12	species level	marine fish
			24	species level	marine invertebrates
			5	species level	marine phytoplankton
			8	species level	marine algae
ESTONIA	Kristel Panksep	Estonia Checklist_freshwater_Diatoms	538	species, genus level	FW diatoms
		Estonia Checklist_freshwater_macroinvertebrates.xls	425	mostly species, few genus, family, order, class	FW macrozoobenthos
		Estonia Checklist_freshwater_macrophytes	273	species level	FW macrophytes
		Estonia Checklist_Phytobenthos_rivers	13	4 species, 9 genus level	FW phytobenthos
FINLAND	Kristian Meissner	Checklist_BOLD_Finland	291	few species, more genera, family, few order, class, phylum level	stream and littoral macrozoobethos
			78	mostly species, less genus, family, phylum level	FW profundal
FRANCE	Frédéric Rimet	France Checklist_diatoms_rivers	601	mostly species, few genus level	FW diatoms
		France Checklist_Fish-macroinvertebrates-macrophytes	1125	mostly genus, few species, family, order level	FW macrozoobenthos
			101	mostly species, few genus level	FW fish
			695	mostly species, few genus level	FW macrophytes
GEORGIA	Bella Japoshvili	Georgia Checklist_mollusca_Freshwater	77	species level	FW Mollusca
		Georgia Checklist_mayflies	75	species level	FW Ephemeroptera
		Georgia Checklist_Oligochaeta	34	species level	FW Oligochaeta
		Georgia Checklist_Trichoptera	106	species level	FW Trichoptera
GERMANY	Björn Rulik, Mathias Geiger	Freshwater_Macrozoobenthos_Germany	890	mostly species, few genus, family, order, class	FW macrozoobenthos
		EU-Freshwater Fishes	627	species	FW fish, not only German species
GREECE	Panagiotis Kasapidis	Taxa Biomonitoring Greece	117	mostly family level	FW macrozoobethos
HUNGARY	Zoltán Csabai	All checklists_Hungary	1068	species level	FW phytoplankton
			987	species level	FW diatoms
			498	species level	FW macrophytes
			834	species level	FW macrozoobethos
			90	species level	FW fish
IRELAND	Mery Kelly-Quinn	Ireland Macrophytes in the MTR Index	129	species level	FW macrophytes
		Ireland River Phytobenthos lIst	598	species level	FW phytobenthos
		Ireland Fish rivers & lakes	21	species level	FW fish
		Freshwater Bioassessment Metrics and related Taxa in Ireland	35	few species, genera, more family, few order, class, phylum level	FW macrozoobenthos
ITALY	Matteo Montagna	Italy Lakes	104	species, genus level	FW macrozoobethos
			18	16 species, 2 genus level	FW fish
			481	mostly species, few genus, family, order level	FW phytoplankton
			109	species level	FW diatoms
LITHUANIA	Marija Katarzyte	Lithuania species list	220	mostly species, less genus level	FW macrozoobethos
			50	species level	FW fish
			123	mostly species, few genus level	FW macrophytes
			1006	mostly species, few genus level	FW phytoplankton, diatoms
LUXEMBOURG	Alex Weigand	Luxembourg BenthicInvertebratesWFD	215	genus, family level	FW macrozoobethos
		Luxembourg FishWFD	35	species level	FW fish
The former Yugoslav Republic of MACEDONIA	Valentina Stamenkovic, Jelena Hinic	Species list Macedonia	370	mostly species, few genus level	FW macrozoobethos
NETHERLANDS	Berry van der Hoorn	Dutch Fytobenthos GBIF	1606	mostly species, very few genus level	FW phytobenthos
		Dutch Fytoplankto GBIF	766	mostly species, few genus level	FW phytoplankton
		Netherlands marine	100	mostly species, few genus level	marine invertebrates
			2	species, genus level	marine Rhodophyta
		Netherlands freshwater	1288	species level	FW macrozoobethos
			83	species level	FW fish
NORWAY	Torbjørn Ekrem	Checklist_marine_macroinvertebrates_Norway_used in ISI_NSI_AMBI	396	species level	marine invertebrates
		Checklist_freshwater fish_Norway	37	species level	FW fish
		Checklist_freshwater_macroinvertebrates_Norway_used in indices	329	species, genus or family level	FW macrozoobethos
		Freshwater algae, bact for indices_Norway_checked	389	mostly species, few genus level	FW algae
		Marine macroalgae for indices	87	mostly species, few genus level	marine algae
		Phytoplankton for FW indices in Norway_checked	528	mostly species, few genus level	FW phytoplankton
		Vascular plants used in fw indices_Norway	77	species level	FW macrophytes
POLAND	Michal Grabowski, Tomasz Mamos	Poland_operational_taxon_list_surface_waters_biomonitoring		species, genus level	FW macrozoobenthos, not in BOLD format
		Animalia_except_arthropoda	55	species, genus level	FW Mollusca, Annelida
		Chromista	881	mostly species, few genus level	FW Chromista
		Fish	108	species level	FW fish
		Marine_Crustacea	67	species, genus, family level	marine Crustacea
		Plantae	34	species, genus level	FW macrophytes
		Protista	19	species, genus level	FW Protista
PORTUGAL	Filipe Costa	Portugal_Macro_GBIF	883	species, genus level	FW macrozoobethos
ROMANIA	Lujza Keresztes	Checklist_Romania	105	species level	FW fish
			3433	species level	FW macrozoobethos
			228	species level	FW zoplankton
			449	species, few genus level	FW phytoplnkton
SLOVAKIA	Zuzana Čiamporová-Zaťovičová	Slovakia_CL-SKAMI MZB checklist	1818	mostly species, few genus level	FW macrozoobethos
		Slovakia_CL-SKFSH fish checklist	85	species level	FW fish
		Slovakia_diatoms checklist	853	species level	FW diatoms
		Slovakia_macrophytes checklist	246	mostly species, few genus level	FW macrophytes
SLOVENIA	Ana Rotter	SIovenia Checklist_Diatoms FW	466	mostly species, few genus level	FW diatoms
		SIovenia Checklist_Phytoplankton FW	618	species or genus level	FW phytoplnkton
		Slovenia Checklist_Macroalgae_marine	80	mostly species, few genus level	marine algae
		Slovenia Checklist_macrophytes lakes	130	species or genus level	FW macrophytes
		Slovenia Checklist_MZB	577	species or genus level	FW macrozoobenthos rivers
			268	species or genus level	FW macrozoobenthos lakes
		Slovenia Checklist_Phytoplankton lakes	604	mostly species, few genus level	FW phytoplnkton
SPAIN	Rosa Trabajo	Spain Diatoms	367	species level	FW diatoms
		Spain Fish	84	species level	FW fish
		Spain Macroinvertebrates	175	mostly family level	FW macrozoobenthos
		Spain Macrophytes	438	species level, few genus level	FW macrophytes
		Spain Phytoplankton	485	species, genus level	FW phytoplnkton
SWEDEN	Malin Strand	Sweden Checklist diatoms freshwater	1388	mostly species, few genus leve	FW diatoms
		Sweden Checklist freshwater_macrophytes	105	species level	FW macrophytes
		Sweden Checklist_marine_macrofauna_invertebrate	264	species level	marine invertebrates
		Checklist_Swedish_freshwater_zooplankton_GBIF_higher-taxa	133	species level	FW zooplankton
		Swedish_freshwater_macrofauna_GBIF_higher-taxa	1631	mostly species level	FW macrozoobenthos
SWITZERLAND	Florian Altermatt	Taxalist_EPT	267	mostly species, few genus level	Ephemeroptera, Plecoptera, Trichoptera
		Taxalist_Fish	37	species level	FW fish
		Taxalist_Macrophytes	207	mostly species, few genus level	FW macrophytes
UK	Ben Price	_UK FRESH PLANT INDICES	273	mostly species, few genera	FW macrophytes river leafpacks
			151	mostly species, few genera	FW macrophytes lake leafpacks
			61	mostly species, few genera	FW macrophytes free lake index
			558	mostly species, few genera	FW phytoplnkton
			1272	mostly species, few genera	FW phytobenthos
		_UK MARINE FISH INDICES	197	species level	marine fish
		_UK MARINE INVERT INDICES	4304	species-order level	marine invertebrates
		_UK MARINE MACROALGAE INDICES	94	species, genus level	marine algae
		_UK WFD macroinvertebrate species list	361	species level	FW macrozoobenthos
		UK Freshwater Invertebrates complete list	934	species, genus, family, few phylum level	FW macrozoobenthos
NCP - National Contact Point
FW - freshwater

### Sheet: Sheet2
Leuctra
Heptageniidae
Siphlonuriidae
Ephemera	danica
Baetidae
Leptophlebidae
Aphelocheirus	aestivalis
Baetis	rhodani
Caenidae
Ephemerellidae
Trichoptera
Odonata
Sialidae
Hemiptera
Coleoptera
Chironomidae
Simuliidae
Tipulidae
Chironomus
Eristalis
Hydracarina
Gammarus
Austropotamobius	pallipes
Asellus
Crangonyx
Gastropoda
Lymnaea	peregra
Physa
Margaritifera	margaritifera
Anodonta
Shaeriidae
Piscicola
Hirudinea
Tubificidae
Plathelminthes
